# Multivariate Coevolution Shapes Life-History Strategies Across Amniotes

**DOI:** 10.1101/2025.03.09.642183

**Authors:** Yang Zhang, Shan Huang, Muyang Lu, Yunshu Zhang, Qin Li, Fangliang He, Chunhui Hao

**Affiliations:** School of Life Sciences, Nanjing University, Nanjing, 210023, China; School of Geography, Earth and Environmental Sciences, University of Birmingham, Edgbaston, Birmingham, B15 2TT, UK; College of Life Science, Sichuan University, Chengdu, 610064, China; ECNU-Alberta Joint Lab for Biodiversity Study, School of Ecological and Environmental Sciences, East China Normal University, Shanghai, 200241, China; Department of Renewable Resources, University of Alberta, Edmonton, AB, T6G 2H1, Canada

**Author notes:** Corresponding author: Chunhui Hao, School of Ecological and Environmental Sciences, East China Normal University, No. 500, Dongchuan Road, Shanghai, 200241, China. These authors contributed equally (Yang Zhang, Chunhui Hao). **Statement of authorship** Study design: C.H.; Data collection: Y.Z. and Y.S.Z.; Methodology: Y.Z. and C.H.; Analysis: Y.Z. and C.H.; Visualization: Y.Z. and C.H.; Funding acquisition: Y.Z.; Supervision: S.H., M.L. and F.H.; Writing—original draft: Y.Z. and C.H.; Writing— review and editing: Y.Z., S.H., M.L., Q.L., F.H. and C.H. **Data accessibility statement** All data generated or analyzed in this study are included in the Supplementary Materials. Code will be publicly archived upon publication in GitHub repositories.

**Keywords:** life-history, Amniotes, coevolution, phylogenetic comparative analysis, phylogenetic path analysis, multivariate Ornstein–Uhlenbeck model

## Abstract

Life-history traits jointly determine survival, growth, and reproduction, yet their evolutionary interdependence remains poorly understood. Most comparative studies focus on pairwise trade-offs or composite axes, overlooking the complexity of multivariate coevolution. Here, we integrate phylogenetic path analysis and multivariate Ornstein–Uhlenbeck models to investigate the coevolution of five key life-history traits across amniotes. We show that life-history evolution proceeds through modular coevolutionary pathways with distinct tempos among traits and taxa. Despite loading similarly on the fast–slow axis of mammals and birds, clutch size and clutch frequency evolve independently at both instantaneous and long-term timescales, with clutch frequency adapting rapidly, whereas clutch size evolves slowly over macroevolutionary time. Lifespan, development time, and offspring size exhibit positive coevolution at instantaneous scales across clades, but follow distinct adaptive modes with varying directions over longer timescales. These patterns become evident only through the integrated multivariate comparative approaches.
