## Supplementary tables for "Multivariate Coevolution Shapes Life-History Strategies Across Amniotes": TableS2.xlsx

### Sheet: PGLS_mammal
Model	Coefficient	SE	t value	lowerbootCI	upperbootCI	p value	Adjusted_R2
DT ~ OS	0.305143	0.0331556	9.20336	0.243008	0.369099	3.46534e-19	0.101248
CS ~ OS	-0.299869	0.0287535	-10.429	-0.359448	-0.242619	7.41568e-24	0.126667
CF ~ OS	-0.280011	0.0347789	-8.05116	-0.345264	-0.212021	3.25958e-15	0.079102
AL ~ OS	0.261826	0.0332005	7.88622	0.199402	0.329138	1.11424e-14	0.0760919
DT ~ CS	-0.34689	0.0369684	-9.3834	-0.420564	-0.272246	7.61203e-20	0.104871
CF ~ CS	0.258224	0.037842	6.82372	0.186229	0.331413	1.84351e-11	0.05778
AL ~ CS	-0.46352	0.0344723	-13.4461	-0.53334	-0.400425	4.82395e-37	0.19484
AL ~ DT	0.391338	0.0326235	11.9956	0.326604	0.452572	1.99289e-30	0.161299
CF ~ DT	-0.564882	0.029477	-19.1635	-0.623602	-0.505901	8.33855e-67	0.330171
AL ~ CF	-0.316136	0.0342795	-9.22229	-0.386467	-0.250658	2.95802e-19	0.101627

### Sheet: PGLS_bird
Model	Coefficient	SE	t value	lowerbootCI	upperbootCI	p value	Adjusted_R2
DT ~ OS	0.223621	0.0656822	3.40459	0.0923758	0.352655	0.000844982	0.0639601
CS ~ OS	-0.0634704	0.0720199	-0.881291	-0.204329	0.0793007	0.379534	-0.0014429
CF ~ OS	-0.353332	0.0753846	-4.68706	-0.496007	-0.207175	6.05573e-06	0.119161
AL ~ OS	0.0558257	0.0808818	0.690213	-0.105915	0.213808	0.491099	-0.00338955
DT ~ CS	-0.759423	0.0464677	-16.343	-0.842442	-0.667846	1.84749e-35	0.631912
CF ~ CS	0.370276	0.0748546	4.94661	0.218302	0.515053	1.95739e-06	0.131501
AL ~ CS	-0.151537	0.0823814	-1.83946	-0.322498	0.00268341	0.0677735	0.0151452
AL ~ DT	0.289393	0.0797133	3.63043	0.137968	0.44752	0.000384606	0.0728556
CF ~ DT	-0.53724	0.0679655	-7.9046	-0.670672	-0.403041	4.81072e-13	0.284007
AL ~ CF	-0.135571	0.0767524	-1.76635	-0.281384	0.0243004	0.0793191	0.0134927

### Sheet: PGLS_reptile
Model	Coefficient	SE	t value	lowerbootCI	upperbootCI	p value	Adjusted_R2
DT ~ OS	0.123779	0.0495338	2.49888	0.0285633	0.214308	0.0128499	0.0126297
CS ~ OS	-0.326482	0.0416218	-7.844	-0.407958	-0.241727	3.84081e-14	0.128639
CF ~ OS	-0.121499	0.0436929	-2.78076	-0.204692	-0.0299329	0.00567381	0.0161557
AL ~ OS	0.147996	0.0477512	3.0993	0.0555545	0.243624	0.0020738	0.020558
DT ~ CS	-0.120392	0.0515102	-2.33725	-0.213772	-0.0169986	0.0199079	0.0107675
CF ~ CS	-0.199102	0.047739	-4.17064	-0.288046	-0.100018	3.71089e-05	0.0384486
AL ~ CS	-0.200126	0.0499241	-4.00861	-0.299542	-0.101368	7.25904e-05	0.0354505
AL ~ DT	0.254327	0.0462775	5.4957	0.158488	0.342696	6.85899e-08	0.0664902
CF ~ DT	-0.353286	0.0412759	-8.55913	-0.433946	-0.280163	2.32246e-16	0.149834
AL ~ CF	-0.123428	0.0496078	-2.48807	-0.214945	-0.0291154	0.013241	0.0125015
