## Supplementary tables for "Multivariate Coevolution Shapes Life-History Strategies Across Amniotes": TableS3.xlsx

### Sheet: models_results_mammals
Response variable	Model	(Intercept)	CF	CS	DT	OS	df	logLik	AICc	delta	weight
AL	multivariate	0.0204736	-0.0724614	-0.296545	0.235049	0.0790342	7	-879.053	1772.26	0	0.61054
	multivariate	0.0206308	NA	-0.301713	0.274082	0.0853633	6	-880.934	1773.98	1.72341	0.257917
	multivariate	0.0207412	-0.0810688	-0.322609	0.248646	NA	6	-881.84	1775.79	3.53468	0.104272
	multivariate	0.020943	NA	-0.330804	0.293964	NA	5	-884.197	1778.48	6.21706	0.0272707
	multivariate	0.0150115	-0.186451	-0.333415	NA	0.108231	6	-896.499	1805.11	32.8545	4.48e-08
	multivariate	0.0149438	-0.207722	-0.372871	NA	NA	5	-901.579	1813.24	40.9802	7.71e-10
	multivariate	0.0191021	-0.0944749	NA	0.288827	0.160671	6	-910.551	1833.22	60.957	3.54e-14
	multivariate	0.0123997	NA	-0.37274	NA	0.147162	5	-912.284	1834.65	62.3914	1.73e-14
	multivariate	0.0193267	NA	NA	0.339036	0.167321	5	-913.362	1836.81	64.5468	5.88e-15
	univariate	0.0118812	NA	-0.435046	NA	NA	4	-921.616	1851.29	79.0277	4.22e-18
	multivariate	0.0194532	-0.113243	NA	0.330766	NA	5	-922.015	1854.11	81.8537	1.03e-18
	univariate	0.019687	NA	NA	0.389514	NA	4	-925.49	1859.04	86.7767	8.76e-20
	multivariate	0.0119781	-0.242108	NA	NA	0.210435	5	-935.221	1880.52	108.264	1.89e-24
	univariate	0.0110441	-0.303086	NA	NA	NA	4	-954.335	1916.72	144.465	2.6e-32
	univariate	0.00494117	NA	NA	NA	0.261826	4	-958.18	1924.41	152.156	5.57e-34
Response variable	Model	(Intercept)	AL	CS	DT	OS	df	logLik	AICc	delta	weight
CF	multivariate	-0.000238282	-0.083578	NA	-0.526024	-0.0932702	6	-864.961	1742.04	0	0.385117
	multivariate	-0.000733599	-0.069598	0.0503217	-0.519597	-0.0814035	7	-864.054	1742.26	0.225109	0.344121
	multivariate	-0.00216946	NA	0.0713203	-0.538672	-0.0873446	6	-865.935	1743.98	1.94852	0.145371
	multivariate	-0.0018494	NA	NA	-0.554542	-0.107548	5	-867.91	1745.9	3.86528	0.0557517
	multivariate	-0.00085682	-0.0779264	0.0753083	-0.536108	NA	6	-867.133	1746.38	4.34459	0.0438709
	multivariate	-8.66986e-05	-0.102439	NA	-0.55036	NA	5	-869.3	1748.68	6.64598	0.0138815
	multivariate	-0.00248883	NA	0.101087	-0.559016	NA	5	-869.491	1749.06	7.02697	0.0114737
	univariate	-0.00210261	NA	NA	-0.591295	NA	4	-873.826	1755.71	13.6705	0.000414071
	multivariate	0.0167705	-0.222817	0.127862	NA	-0.176012	6	-962.783	1937.68	195.644	1.26484e-43
	multivariate	0.0186144	-0.263938	NA	NA	-0.209781	5	-967.336	1944.75	202.718	3.68089e-45
	multivariate	0.0177427	-0.252447	0.189492	NA	NA	5	-974.118	1958.32	216.282	4.17428e-48
	multivariate	0.0140077	NA	0.210915	NA	-0.208802	5	-978.568	1967.22	225.181	4.87743e-50
	univariate	0.0210583	-0.328882	NA	NA	NA	4	-984.72	1977.49	235.459	2.85981e-52
	univariate	0.0174878	NA	NA	NA	-0.280011	4	-991.787	1991.63	249.593	2.43914e-55
	univariate	0.0147434	NA	0.299318	NA	NA	4	-994.155	1996.37	254.329	2.28383e-56
Response variable	Model	(Intercept)	AL	CF	DT	OS	df	logLik	AICc	delta	weight
CS	multivariate	0.000284134	-0.211014	NA	-0.122516	-0.229944	6	-842.039	1696.19	0	0.651915
	multivariate	0.00110208	-0.21216	0.0286179	-0.107239	-0.227529	7	-841.703	1697.56	1.36765	0.32901
	multivariate	0.00707458	-0.239823	0.0774662	NA	-0.241377	6	-845.678	1703.47	7.27781	0.017133
	multivariate	0.00764254	-0.250228	NA	NA	-0.257132	5	-848.871	1707.82	11.632	0.00194234
	multivariate	-0.0164328	NA	NA	-0.180027	-0.250418	5	-859.744	1729.57	33.3774	3.68454e-08
	multivariate	-0.0155283	NA	0.0173484	-0.17105	-0.249254	6	-859.623	1731.36	35.1695	1.50394e-08
	multivariate	-0.00525541	NA	0.0999717	NA	-0.279063	5	-870.233	1750.55	54.3557	1.02564e-12
	multivariate	0.00296092	-0.25324	0.057277	-0.152802	NA	6	-869.27	1750.65	54.4634	9.71892e-13
	multivariate	0.00150504	-0.251575	NA	-0.184782	NA	5	-870.524	1751.13	54.9376	7.66735e-13
	univariate	-0.00763635	NA	NA	NA	-0.299869	4	-875.378	1758.81	62.6189	1.64688e-14
	multivariate	0.0114073	-0.297918	0.131455	NA	NA	5	-876.893	1763.87	67.676	1.31379e-15
	univariate	0.0135904	-0.323425	NA	NA	NA	4	-885.648	1779.35	83.1586	5.70872e-19
	univariate	-0.0185235	NA	NA	-0.260897	NA	4	-893.573	1795.2	99.0079	2.06485e-22
	multivariate	-0.0161346	NA	0.0453131	-0.236435	NA	5	-892.815	1795.71	99.5204	1.59816e-22
	univariate	-0.000869654	NA	0.170132	NA	NA	4	-912.067	1832.19	135.996	1.91898e-30
Response variable	Model	(Intercept)	AL	CF	CS	OS	df	logLik	AICc	delta	weight
DT	multivariate	-0.0302116	0.198484	-0.446251	-0.0926682	0.103135	7	-809.106	1632.36	0	0.918856
	multivariate	-0.0310646	0.224597	-0.454956	NA	0.125674	6	-812.654	1637.42	5.05866	0.073244
	multivariate	-0.0302145	0.211075	-0.464044	-0.125667	NA	6	-814.884	1641.88	9.51781	0.00787919
	multivariate	-0.0314283	0.253735	-0.482636	NA	NA	5	-821.821	1653.72	21.359	2.11442e-05
	multivariate	-0.0232383	NA	-0.484961	-0.15686	0.124215	6	-826.861	1665.84	33.4723	4.95253e-08
	multivariate	-0.023316	NA	-0.509374	-0.202144	NA	5	-834.896	1679.87	47.5105	4.43078e-11
	multivariate	-0.0246654	NA	-0.511146	NA	0.172298	5	-837.596	1685.27	52.9105	2.97764e-12
	univariate	-0.0254302	NA	-0.561073	NA	NA	4	-854.31	1716.67	84.3099	4.52457e-19
	multivariate	-0.0388452	0.292498	NA	-0.148419	0.182131	6	-907.674	1827.46	195.099	3.96408e-43
	multivariate	-0.0416545	0.3372	NA	NA	0.221078	5	-914.697	1839.48	207.113	9.75575e-46
	multivariate	-0.0392553	0.323023	NA	-0.212775	NA	5	-921.777	1853.63	221.271	8.21793e-49
	univariate	-0.0437363	0.404545	NA	NA	NA	4	-936.952	1881.96	249.594	5.81553e-55
	multivariate	-0.0372955	NA	NA	-0.252137	0.224207	5	-938.774	1887.63	255.267	3.40996e-56
	univariate	-0.0474376	NA	NA	NA	0.305143	4	-958.56	1925.17	292.811	2.39955e-64
	univariate	-0.0385077	NA	NA	-0.34689	NA	4	-958.804	1925.66	293.3	1.87949e-64
Response variable	Model	(Intercept)	AL	CF	CS	DT	df	logLik	AICc	delta	weight
OS	multivariate	0.00142696	0.0944205	-0.101252	-0.299322	0.148555	7	-945.224	1904.6	0	0.757123
	multivariate	0.00338535	NA	-0.108907	-0.329783	0.172032	6	-948.01	1908.13	3.53468	0.129307
	multivariate	0.00151371	0.102311	NA	-0.306947	0.202837	6	-948.303	1908.72	4.11948	0.0965232
	multivariate	0.0036564	NA	NA	-0.340792	0.232913	5	-951.566	1913.21	8.61313	0.0102058
	multivariate	-0.00249816	0.125296	-0.170509	-0.317839	NA	6	-950.966	1914.05	9.44715	0.0067258
	multivariate	-0.000625762	NA	-0.196536	-0.364558	NA	5	-956.046	1922.17	17.5728	0.000115684
	multivariate	-0.00552345	0.168341	NA	-0.350149	NA	5	-962.302	1934.68	30.085	2.21968e-07
	univariate	-0.00352336	NA	NA	-0.423385	NA	4	-971.633	1951.32	46.7214	5.41684e-11
	multivariate	-0.00163599	0.189485	-0.124339	NA	0.192496	6	-971.914	1955.94	51.3424	5.37415e-12
	multivariate	-0.00162521	0.202222	NA	NA	0.260927	5	-976.253	1962.59	57.9884	1.93711e-13
	multivariate	-0.00706702	0.238002	-0.217638	NA	NA	5	-981.015	1972.11	67.5111	1.65694e-15
	multivariate	0.00204587	NA	-0.146707	NA	0.254987	5	-983.415	1976.91	72.3125	1.50211e-16
	univariate	0.00235434	NA	NA	NA	0.341734	4	-989.332	1986.72	82.1178	1.11563e-18
	univariate	-0.0116501	0.309579	NA	NA	NA	4	-998.399	2004.85	100.252	1.28733e-22
	univariate	-0.0044385	NA	-0.289773	NA	NA	4	-1000.13	2008.31	103.712	2.28249e-23

### Sheet: models_results_birds
Response variable	Model	(Intercept)	CF	CS	DT	OS	df	logLik	AICc	delta	weight
AL	multivariate	0.0090693	NA	0.258065	0.499094	NA	5	-210.202	430.804	0	0.345177
	univariate	0.012325	NA	NA	0.289393	NA	4	-211.965	432.196	1.39148	0.172141
	multivariate	0.00828077	NA	0.271186	0.526851	-0.0554334	6	-209.966	432.496	1.69199	0.148126
	multivariate	0.00980089	0.0410953	0.267489	0.530177	NA	6	-210.094	432.751	1.94698	0.130395
	multivariate	0.0119239	NA	NA	0.299667	-0.0334845	5	-211.88	434.161	3.35622	0.0644537
	multivariate	0.0126359	0.0155786	NA	0.298327	NA	5	-211.95	434.299	3.49512	0.0601294
	multivariate	0.00890751	0.028919	0.276378	0.545714	-0.0494824	7	-209.915	434.588	3.78332	0.0520599
	multivariate	0.0120934	0.00726135	NA	0.303335	-0.0318709	6	-211.877	436.318	5.51355	0.0219174
	univariate	0.0163843	NA	-0.151537	NA	NA	4	-216.672	441.609	10.8042	0.00155573
	univariate	0.0120972	-0.135571	NA	NA	NA	4	-216.874	442.013	11.2089	0.00127077
	multivariate	0.0132016	-0.0954209	-0.115287	NA	NA	5	-216.003	442.405	11.6009	0.00104458
	multivariate	0.0166839	NA	-0.146057	NA	0.0307761	5	-216.6	443.599	12.7951	0.000574929
	multivariate	0.0122639	-0.133374	NA	NA	0.00604242	5	-216.872	444.143	13.339	0.000438046
	univariate	0.0188438	NA	NA	NA	0.0558257	4	-218.127	444.518	13.714	0.000363154
	multivariate	0.0132131	-0.0952554	-0.115263	NA	0.000492945	6	-216.003	444.569	13.7646	0.000354074
Response variable	Model	(Intercept)	AL	CS	DT	OS	df	logLik	AICc	delta	weight
CF	multivariate	0.0033578	NA	-0.218557	-0.676675	-0.191513	6	-192.137	396.837	0	0.434414
	multivariate	0.00321579	NA	NA	-0.492297	-0.207656	5	-193.73	397.859	1.0223	0.260563
	multivariate	0.00331887	0.0147081	-0.222691	-0.684524	-0.190654	7	-192.115	398.987	2.15051	0.148227
	multivariate	0.00323333	-0.00620054	NA	-0.490459	-0.207889	6	-193.726	400.015	3.17846	0.0886562
	multivariate	0.00415324	NA	-0.25982	-0.77	NA	5	-195.661	401.721	4.88438	0.0377812
	multivariate	0.00407863	0.0258171	-0.266751	-0.783041	NA	6	-195.598	403.759	6.92254	0.0136362
	univariate	0.00406267	NA	NA	-0.55677	NA	4	-197.839	403.943	7.1062	0.0124398
	multivariate	0.00405808	0.00154028	NA	-0.557208	NA	5	-197.839	406.078	9.24085	0.00427837
	multivariate	-0.000157287	NA	0.318729	NA	-0.297903	5	-205.453	421.305	24.4686	2.1116e-06
	multivariate	0.000348435	-0.0933208	0.305417	NA	-0.295525	6	-204.662	421.887	25.0499	1.57903e-06
	univariate	0.000366025	NA	0.374046	NA	NA	4	-213.036	434.336	37.4994	3.12618e-09
	multivariate	0.000907724	-0.100793	0.359191	NA	NA	5	-212.197	434.795	37.9579	2.48572e-09
	multivariate	-0.00281829	-0.133995	NA	NA	-0.347827	5	-212.235	434.869	38.0324	2.39486e-09
	univariate	-0.00376051	NA	NA	NA	-0.354645	4	-213.737	435.738	38.9016	1.55074e-09
	univariate	-0.00281619	-0.151772	NA	NA	NA	4	-221.879	452.023	55.1862	4.51214e-13
Response variable	Model	(Intercept)	AL	CF	DT	OS	df	logLik	AICc	delta	weight
CS	multivariate	0.000507913	0.0911726	-0.106175	-0.905766	NA	6	-123.742	260.048	0	0.288615
	multivariate	0.0006808	0.0933219	-0.091766	-0.916462	0.0583179	7	-122.965	260.687	0.638618	0.209722
	multivariate	0.000384089	0.0938908	NA	-0.871454	0.0773951	6	-124.575	261.715	1.66658	0.125437
	multivariate	0.00146674	NA	-0.105722	-0.877613	NA	5	-125.713	261.826	1.77748	0.118671
	multivariate	7.70458e-05	0.091009	NA	-0.846604	NA	5	-125.983	262.366	2.31831	0.0905533
	multivariate	0.00186572	NA	-0.0920086	-0.886411	0.0562007	6	-125.019	262.601	2.5528	0.0805351
	multivariate	0.00122537	NA	NA	-0.841059	0.0751418	5	-126.622	263.645	3.59689	0.047782
	univariate	0.00072781	NA	NA	-0.819043	NA	4	-127.901	264.067	4.01934	0.0386839
	univariate	0.0305349	NA	0.109124	NA	NA	4	-189.798	387.861	127.813	5.08308e-29
	multivariate	0.0318896	-0.0287292	0.111862	NA	NA	5	-189.682	389.764	129.716	1.96304e-29
	multivariate	0.0315057	NA	0.103328	NA	-0.0332349	5	-189.697	389.793	129.745	1.93426e-29
	univariate	0.0356815	NA	NA	NA	-0.0634519	4	-191.295	390.854	130.806	1.13795e-29
	univariate	0.0354055	-0.0180891	NA	NA	NA	4	-191.633	391.53	131.482	8.11552e-30
	multivariate	0.0326462	-0.0265253	0.106423	NA	-0.0302258	6	-189.599	391.761	131.713	7.22988e-30
	multivariate	0.0365971	-0.0143081	NA	NA	-0.0621763	5	-191.266	392.931	132.883	4.02806e-30
Response variable	Model	(Intercept)	AL	CF	CS	OS	df	logLik	AICc	delta	weight
DT	multivariate	0.00525991	0.137462	-0.215563	-0.699531	0.0910771	7	-102.438	219.633	0	0.788759
	multivariate	0.00496689	0.137475	-0.243959	-0.708609	NA	6	-104.886	222.336	2.70355	0.204116
	multivariate	0.00824708	NA	-0.226834	-0.713608	0.0924003	6	-108.509	229.582	9.94912	0.00545156
	multivariate	0.00516538	NA	-0.259139	-0.725977	NA	5	-110.777	231.953	12.3203	0.00166583
	multivariate	0.00433942	0.157816	NA	-0.771497	0.153203	6	-115.073	242.709	23.0763	7.69126e-06
	multivariate	0.00404948	0.16169	NA	-0.799374	NA	5	-121.506	253.411	33.7785	3.64784e-08
	multivariate	0.00747012	NA	NA	-0.782997	0.161621	5	-121.799	253.999	34.3657	2.71978e-08
	univariate	0.00491846	NA	NA	-0.823203	NA	4	-128.152	264.569	44.9357	1.37812e-10
	multivariate	-0.0199394	0.117433	-0.239591	NA	0.128199	6	-164.505	341.573	121.94	2.61796e-27
	multivariate	-0.015766	0.129604	-0.265827	NA	NA	5	-166.557	343.513	123.88	9.92363e-28
	multivariate	-0.0134418	NA	-0.227098	NA	0.145884	5	-167.228	344.857	125.224	5.06962e-28
	univariate	-0.00792582	NA	-0.256829	NA	NA	4	-169.832	347.93	128.297	1.09066e-28
	multivariate	-0.02409	0.0947861	NA	NA	0.211665	5	-176.595	363.59	143.957	4.33486e-32
	univariate	-0.0163397	NA	NA	NA	0.223613	4	-178.173	364.611	144.979	2.60164e-32
	univariate	-0.0193643	0.112923	NA	NA	NA	4	-181.693	371.651	152.018	7.70403e-34
Response variable	Model	(Intercept)	AL	CF	CS	DT	df	logLik	AICc	delta	weight
OS	multivariate	0.0414685	NA	-0.14991	NA	0.211072	5	-199.712	409.824	0	0.239415
	multivariate	0.0369482	NA	-0.132377	0.168398	0.345263	6	-198.715	409.995	0.170242	0.219879
	multivariate	0.0382177	0.0472404	-0.152551	NA	0.196681	6	-199.465	411.495	1.67035	0.103858
	multivariate	0.0334005	NA	NA	0.209839	0.45801	5	-200.664	411.728	1.90329	0.0924397
	multivariate	0.0346785	0.0352186	-0.13531	0.159624	0.327167	7	-198.579	411.914	2.08957	0.0842183
	univariate	0.0430562	NA	-0.214158	NA	NA	4	-202.094	412.454	2.62953	0.064292
	univariate	0.0386982	NA	NA	NA	0.305272	4	-202.234	412.732	2.90783	0.0559401
	multivariate	0.0374964	0.0757291	-0.210535	NA	NA	5	-201.442	413.283	3.45915	0.0424626
	multivariate	0.0320779	0.0205026	NA	0.205356	0.44915	6	-200.617	413.798	3.97342	0.0328349
	multivariate	0.0441882	NA	-0.20824	-0.0482045	NA	5	-201.939	414.278	4.45405	0.0258207
	multivariate	0.036422	0.0339455	NA	NA	0.296402	5	-202.106	414.613	4.78841	0.0218455
	multivariate	0.0387099	0.0736097	-0.205571	-0.0409958	NA	6	-201.329	415.222	5.39749	0.0161102
	univariate	0.03273	0.0769647	NA	NA	NA	4	-207.321	422.907	13.0828	0.000345349
	univariate	0.0411588	NA	NA	-0.100141	NA	4	-207.354	422.972	13.148	0.000334267
	multivariate	0.0360771	0.0726188	NA	-0.0929775	NA	5	-206.778	423.955	14.1307	0.000204505

### Sheet: models_results_reptiles
Response variable	Model	(Intercept)	CF	CS	DT	OS	df	logLik	AICc	delta	weight
AL	multivariate	-0.008822	NA	-0.207383	0.270111	NA	5	-554.56	1119.27	0	0.369621
	multivariate	-0.0087827	NA	-0.188648	0.263414	0.0657131	6	-553.644	1119.5	0.228359	0.329739
	multivariate	-0.00878539	-0.042384	-0.220954	0.249935	NA	6	-554.274	1120.76	1.48665	0.175766
	multivariate	-0.00876919	-0.01951	-0.196489	0.254697	0.0601207	7	-553.59	1121.46	2.18974	0.123669
	multivariate	-0.0101393	NA	NA	0.271897	0.119348	5	-561.052	1132.25	12.9837	0.000560251
	multivariate	-0.0099742	0.0751089	NA	0.3041	0.132295	6	-560.087	1132.38	13.1138	0.000524972
	univariate	-0.0104832	NA	NA	0.286797	NA	4	-564.205	1136.51	17.2408	6.66756e-05
	multivariate	-0.0104043	0.0464084	NA	0.307694	NA	5	-563.829	1137.81	18.5378	3.48595e-05
	multivariate	-0.00869107	-0.172531	-0.277897	NA	NA	5	-564.902	1139.95	20.6834	1.19238e-05
	multivariate	-0.00867863	-0.15843	-0.261732	NA	0.0415679	6	-564.59	1141.39	22.1196	5.81489e-06
	multivariate	-0.00879038	NA	-0.201516	NA	0.094797	5	-569.031	1148.21	28.9412	1.91975e-07
	univariate	-0.008848	NA	-0.229327	NA	NA	4	-570.815	1149.73	30.4607	8.98072e-08
	univariate	-0.0102429	NA	NA	NA	0.15322	4	-576.882	1161.86	42.5947	2.08178e-10
	multivariate	-0.0103692	-0.0620817	NA	NA	0.139202	5	-576.126	1162.4	43.1318	1.59152e-10
	univariate	-0.010827	-0.0940064	NA	NA	NA	4	-579.959	1168.02	48.7487	9.59633e-12
Response variable	Model	(Intercept)	AL	CS	DT	OS	df	logLik	AICc	delta	weight
CF	multivariate	0.000692297	NA	-0.40191	-0.44682	-0.286644	6	-478.637	969.482	0	0.727245
	multivariate	0.000573346	-0.0135438	-0.404465	-0.443253	-0.285754	7	-478.583	971.443	1.96138	0.272755
	multivariate	0.0278581	NA	-0.267916	-0.405091	NA	5	-498.913	1007.97	38.4925	3.18516e-09
	multivariate	0.0276765	-0.0331593	-0.273643	-0.396902	NA	6	-498.59	1009.39	39.9054	1.57157e-09
	multivariate	0.0292503	NA	NA	-0.353734	-0.116704	5	-511.653	1033.45	63.9717	9.34106e-15
	multivariate	0.0291905	0.0188107	NA	-0.358963	-0.119574	6	-511.552	1035.31	65.8304	3.68801e-15
	univariate	0.0332553	NA	NA	-0.353286	NA	4	-515.471	1039.04	69.5586	5.71774e-16
	multivariate	0.0332563	0.00172435	NA	-0.353751	NA	5	-515.47	1041.09	71.6065	2.05366e-16
	multivariate	0.0294419	-0.099891	-0.325238	NA	-0.234463	6	-524.74	1061.69	92.2055	6.91056e-21
	multivariate	0.031518	NA	-0.304058	NA	-0.23793	5	-527.474	1065.1	95.6137	1.25724e-21
	multivariate	0.0409306	-0.106661	-0.221293	NA	NA	5	-536.308	1082.76	113.282	1.83179e-25
	univariate	0.0434202	NA	-0.199102	NA	NA	4	-539.428	1086.96	117.473	2.2526e-26
	univariate	0.0410668	NA	NA	NA	-0.121499	4	-543.994	1096.09	126.605	2.34265e-28
	multivariate	0.0406539	-0.0591391	NA	NA	-0.113363	5	-543.033	1096.21	126.732	2.19848e-28
	univariate	0.0464729	-0.0726483	NA	NA	NA	4	-546.221	1100.54	131.058	2.528e-29
Response variable	Model	(Intercept)	AL	CF	DT	OS	df	logLik	AICc	delta	weight
CS	multivariate	0.00836208	-0.113652	-0.361858	-0.156663	-0.334942	7	-499.015	1012.31	0	0.937288
	multivariate	0.00939202	NA	-0.358351	-0.180878	-0.347855	6	-502.86	1017.93	5.62037	0.0564191
	multivariate	0.00716101	-0.142606	-0.293823	NA	-0.332886	6	-505.06	1022.33	10.02	0.00625265
	multivariate	0.00832087	NA	-0.274626	NA	-0.349194	5	-511.124	1032.4	20.0888	4.07052e-05
	multivariate	-0.00368016	-0.111272	NA	NA	-0.300636	5	-523.734	1057.62	45.3088	1.35889e-10
	multivariate	-0.00427017	-0.102787	NA	-0.0374227	-0.29973	6	-523.353	1058.91	46.6068	7.1012e-11
	multivariate	-0.00431348	NA	NA	-0.0602024	-0.313096	5	-526.298	1062.74	50.4362	1.0466e-11
	univariate	-0.00319395	NA	NA	NA	-0.316477	4	-527.334	1062.77	50.4583	1.03514e-11
	multivariate	0.0112873	-0.155831	-0.309823	-0.153262	NA	6	-530.269	1072.75	60.4394	7.04069e-14
	multivariate	0.0101222	-0.184515	-0.244241	NA	NA	5	-535.201	1080.55	68.2425	1.42297e-15
	multivariate	0.0131291	NA	-0.304835	-0.187563	NA	5	-536.482	1083.11	70.8049	3.95178e-16
	univariate	0.0122579	NA	-0.219606	NA	NA	4	-543.99	1096.08	83.7704	6.04466e-19
	univariate	0.00250519	-0.156592	NA	NA	NA	4	-547.269	1102.64	90.3285	2.27657e-20
	multivariate	0.00213651	-0.146251	NA	-0.0441063	NA	5	-546.807	1103.76	91.4554	1.29593e-20
	univariate	0.00362553	NA	NA	-0.0781225	NA	4	-552.048	1112.19	99.8877	1.91219e-22
Response variable	Model	(Intercept)	AL	CF	CS	OS	df	logLik	AICc	delta	weight
DT	multivariate	0.00213154	0.204637	-0.513014	-0.2026	-0.0813491	7	-508.619	1031.52	0	0.627731
	multivariate	0.0021301	0.20167	-0.48593	-0.17179	NA	6	-510.18	1032.57	1.05151	0.371058
	multivariate	0.00128262	0.245346	-0.433282	NA	NA	5	-517.296	1044.74	13.2249	0.000843388
	multivariate	0.00126104	0.246893	-0.43581	NA	-0.0116551	6	-517.261	1046.73	15.2138	0.000311997
	multivariate	0.00035557	NA	-0.545435	-0.25616	-0.0728428	6	-519.619	1051.45	19.9299	2.95157e-05
	multivariate	0.000377374	NA	-0.520725	-0.227833	NA	5	-520.808	1051.76	20.2483	2.51723e-05
	univariate	-0.000903382	NA	-0.455598	NA	NA	4	-533.412	1074.92	43.4062	2.35631e-10
	multivariate	-0.000901054	NA	-0.450606	NA	0.0223978	5	-533.289	1076.73	45.2097	9.56328e-11
	multivariate	0.0021136	0.269874	NA	NA	0.0812805	5	-561.612	1133.37	101.856	4.78675e-23
	univariate	0.00142338	0.278433	NA	NA	NA	4	-563.034	1134.17	102.65	3.21787e-23
	multivariate	0.00208407	0.271043	NA	0.00642252	0.082962	6	-561.604	1135.42	103.9	1.72295e-23
	multivariate	0.00151098	0.275042	NA	-0.0160572	NA	5	-562.98	1136.11	104.592	1.21844e-23
	univariate	-0.0016094	NA	NA	NA	0.108912	4	-576.255	1160.61	129.092	5.83209e-29
	multivariate	-0.00156414	NA	NA	-0.0442465	0.0960251	5	-575.899	1161.95	130.43	2.98769e-29
	univariate	-0.00263063	NA	NA	-0.0734615	NA	4	-577.584	1163.27	131.75	1.54421e-29
Response variable	Model	(Intercept)	AL	CF	CS	DT	df	logLik	AICc	delta	weight
OS	multivariate	-0.000269439	NA	-0.380468	-0.406921	-0.0792049	6	-536.826	1085.86	0	0.336434
	multivariate	-0.000299329	NA	-0.339224	-0.388875	NA	5	-538.015	1086.18	0.318362	0.286925
	multivariate	0.000215752	0.055227	-0.378127	-0.394718	-0.093008	7	-536.143	1086.56	0.703086	0.236716
	multivariate	1.76355e-05	0.0364701	-0.332932	-0.37874	NA	6	-537.704	1087.62	1.75459	0.139925
	multivariate	-0.0114364	0.0766974	NA	-0.316028	NA	5	-559.155	1128.46	42.5969	1.89279e-10
	multivariate	-0.011318	NA	NA	-0.321745	0.0729918	5	-559.371	1128.89	43.0298	1.52436e-10
	univariate	-0.0122397	NA	NA	-0.334204	NA	4	-560.478	1129.05	43.1937	1.40443e-10
	multivariate	-0.0108318	0.0642264	NA	-0.308976	0.0576633	6	-558.494	1129.2	43.3349	1.30875e-10
	multivariate	-0.00185079	0.132761	-0.21686	NA	NA	5	-566.389	1142.93	57.0666	1.36475e-13
	multivariate	-0.00183181	0.136392	-0.223272	NA	-0.0148002	6	-566.354	1144.92	59.0554	5.04865e-14
	univariate	-0.00328819	NA	-0.22934	NA	NA	4	-570.223	1148.54	62.6835	8.22897e-15
	multivariate	-0.00325087	NA	-0.216943	NA	0.0271667	5	-570.096	1150.34	64.4795	3.35244e-15
	multivariate	-0.00207492	0.127611	NA	NA	0.0874457	5	-574.764	1159.68	73.816	3.1475e-17
	univariate	-0.00291176	0.15155	NA	NA	NA	4	-576.22	1160.54	74.6777	2.04568e-17
	univariate	-0.00330254	NA	NA	NA	0.12413	4	-577.923	1163.94	78.0839	3.72555e-18
