## Supplementary tables for "Multivariate Coevolution Shapes Life-History Strategies Across Amniotes": TableS4.xlsx

### Sheet: PPA models
Model_0=c(CF~OS,DT~OS,DT~CS,AL~DT,CF~DT),
Model_1=c(CF~OS,DT~OS,DT~CS,AL~DT,CF~DT,CS~OS),
Model_2=c(CF~OS,DT~OS,DT~CS,AL~DT,CF~DT,AL~OS),
Model_3=c(CF~OS,DT~OS,DT~CS,AL~DT,CF~DT,AL~CS),
Model_4=c(CF~OS,DT~OS,DT~CS,AL~DT,CF~DT,CF~CS),
Model_5=c(CF~OS,DT~OS,DT~CS,AL~DT,CF~DT,AL~CF),
Model_6=c(CF~OS,DT~OS,DT~CS,AL~DT,CF~DT,CS~OS,AL~OS),
Model_7=c(CF~OS,DT~OS,DT~CS,AL~DT,CF~DT,CS~OS,AL~CS),
Model_8=c(CF~OS,DT~OS,DT~CS,AL~DT,CF~DT,CS~OS,AL~CF),
Model_9=c(CF~OS,DT~OS,DT~CS,AL~DT,CF~DT,CS~OS,CF~CS),
Model_10=c(CF~OS,DT~OS,DT~CS,AL~DT,CF~DT,AL~OS,AL~CS),
Model_11=c(CF~OS,DT~OS,DT~CS,AL~DT,CF~DT,AL~OS,AL~CF),
Model_12=c(CF~OS,DT~OS,DT~CS,AL~DT,CF~DT,AL~OS,CF~CS),
Model_13=c(CF~OS,DT~OS,DT~CS,AL~DT,CF~DT,AL~CS,AL~CF),
Model_14=c(CF~OS,DT~OS,DT~CS,AL~DT,CF~DT,AL~CS,CF~CS),
Model_15=c(CF~OS,DT~OS,DT~CS,AL~DT,CF~DT,AL~CF,CF~CS),
Model_16=c(CF~OS,DT~OS,DT~CS,AL~DT,CF~DT,CS~OS,AL~OS,AL~CS),
Model_17=c(CF~OS,DT~OS,DT~CS,AL~DT,CF~DT,CS~OS,AL~OS,AL~CF),
Model_18=c(CF~OS,DT~OS,DT~CS,AL~DT,CF~DT,CS~OS,AL~OS,CF~CS),
Model_19=c(CF~OS,DT~OS,DT~CS,AL~DT,CF~DT,CS~OS,AL~CS,AL~CF),
Model_20=c(CF~OS,DT~OS,DT~CS,AL~DT,CF~DT,CS~OS,AL~CS,CF~CS),
Model_21=c(CF~OS,DT~OS,DT~CS,AL~DT,CF~DT,CS~OS,AL~CF,CF~CS),
Model_22=c(CF~OS,DT~OS,DT~CS,AL~DT,CF~DT,AL~OS,AL~CS,AL~CF),
Model_23=c(CF~OS,DT~OS,DT~CS,AL~DT,CF~DT,AL~OS,AL~CS,CF~CS),
Model_24=c(CF~OS,DT~OS,DT~CS,AL~DT,CF~DT,AL~OS,AL~CF,CF~CS),
Model_25=c(CF~OS,DT~OS,DT~CS,AL~DT,CF~DT,AL~OS,CF~CS,AL~CS),
Model_26=c(CF~OS,DT~OS,DT~CS,AL~DT,CF~DT,CS~OS,AL~OS,AL~CS,AL~CF),
Model_27=c(CF~OS,DT~OS,DT~CS,AL~DT,CF~DT,CS~OS,AL~OS,AL~CS,CF~CS),
Model_28=c(CF~OS,DT~OS,DT~CS,AL~DT,CF~DT,CS~OS,AL~OS,AL~CF,CF~CS),
Model_29=c(CF~OS,DT~OS,DT~CS,AL~DT,CF~DT,CS~OS,AL~CS,AL~CF,CF~CS),
Model_30=c(CF~OS,DT~OS,DT~CS,AL~DT,CF~DT,AL~OS,AL~CS,AL~CF,CF~CS),
Model_31=c(CF~OS,DT~OS,DT~CS,AL~DT,CF~DT,AL~OS,AL~CS,AL~CF,CF~CS)
