## Supplementary tables for "Multivariate Coevolution Shapes Life-History Strategies Across Amniotes": TableS5.xlsx

### Sheet: summary_PPA_mammals_OU
model	k	q	C	p	CICc	delta_CICc	l	w
Model_27	1	14	5.86282	0.0533218	34.439	0	1	0.406768
Model_26	1	14	6.09162	0.0475577	34.6678	0.228802	0.8919	0.362796
Model_29	1	14	7.96113	0.0186751	36.5373	2.09831	0.350234	0.142464
Model_16	2	13	11.9544	0.0176933	38.4531	4.01412	0.134383	0.0546627
Model_19	2	13	14.0527	0.00712859	40.5514	6.11243	0.0470656	0.0191447
Model_20	2	13	14.9068	0.00489853	41.4054	6.96645	0.0307082	0.0124911
Model_7	3	12	20.9984	0.00183583	45.4252	10.9863	0.00411495	0.00167383
Model_28	1	14	67.1478	2.66454e-15	95.724	61.285	4.92184e-14	2.00205e-14
Model_17	2	13	73.2395	4.66294e-15	99.7381	65.2991	6.61412e-15	2.69041e-15
Model_30	1	14	72.0873	2.22045e-16	100.663	66.2245	4.16424e-15	1.69388e-15
Model_31	1	14	72.0873	2.22045e-16	100.663	66.2245	4.16424e-15	1.69388e-15
Model_18	2	13	75.2525	1.77636e-15	101.751	67.3121	2.41743e-15	9.83334e-16
Model_23	2	13	77.9501	4.44089e-16	104.449	70.0098	6.27428e-16	2.55217e-16
Model_25	2	13	77.9501	4.44089e-16	104.449	70.0098	6.27428e-16	2.55217e-16
Model_22	2	13	78.1789	4.44089e-16	104.678	70.2386	5.59603e-16	2.27628e-16
Model_6	3	12	83.8191	5.55112e-16	108.246	73.807	9.39753e-17	3.82261e-17
Model_10	3	12	84.0418	5.55112e-16	108.469	74.0296	8.40764e-17	3.41996e-17
Model_13	3	12	86.1401	2.22045e-16	110.567	76.1279	2.94465e-17	1.19779e-17
Model_14	3	12	86.9941	1.11022e-16	111.421	76.9819	1.92125e-17	7.81502e-18
Model_3	4	11	93.0857	1.11022e-16	115.446	81.0074	2.56723e-18	1.04427e-18
Model_21	2	13	93.6722	0	120.171	85.7319	2.41857e-19	9.83796e-20
Model_8	3	12	99.7638	0	124.191	89.7517	3.24093e-20	1.3183e-20
Model_9	3	12	104.036	0	128.463	94.0243	3.82723e-21	1.55679e-21
Model_1	4	11	112.603	0	134.964	100.525	1.48359e-22	6.03478e-23
Model_24	2	13	139.235	0	165.734	131.295	3.0881e-29	1.25614e-29
Model_11	3	12	145.327	0	169.754	135.315	4.13811e-30	1.68325e-30
Model_12	3	12	147.34	0	171.767	137.328	1.51246e-30	6.1522e-31
Model_2	4	11	155.906	0	178.267	143.828	5.86293e-32	2.38485e-32
Model_15	3	12	170.699	0	195.126	160.687	1.28025e-35	5.20766e-36
Model_5	4	11	176.791	0	199.151	164.712	1.71071e-36	6.95863e-37
Model_4	4	11	178.821	0	201.182	166.743	6.19719e-37	2.52082e-37
Model_0	5	10	187.388	0	207.688	173.249	2.39553e-38	9.74422e-39

### Sheet: summary_PPA_birds_OU
model	k	q	C	p	CICc	delta_CICc	l	w
Model_14	3	12	3.91454	0.68824	30.0964	0	1	0.151495
Model_20	2	13	1.97692	0.740005	30.5403	0.443939	0.80094	0.121338
Model_23	2	13	2.51576	0.641817	31.0791	0.982779	0.611776	0.0926808
Model_25	2	13	2.51576	0.641817	31.0791	0.982779	0.611776	0.0926808
Model_27	1	14	0.578134	0.748962	31.5569	1.4605	0.481789	0.0729885
Model_29	1	14	1.18019	0.554276	32.1589	2.06255	0.356552	0.0540158
Model_4	4	11	8.85814	0.354404	32.6915	2.59512	0.273198	0.041388
Model_3	4	11	9.00202	0.342126	32.8353	2.73899	0.254235	0.0385153
Model_30	1	14	1.93762	0.379534	32.9163	2.81999	0.244145	0.0369867
Model_31	1	14	1.93762	0.379534	32.9163	2.81999	0.244145	0.0369867
Model_7	3	12	7.06439	0.314933	33.2462	3.14985	0.207023	0.0313629
Model_9	3	12	7.26085	0.297396	33.4427	3.34631	0.187654	0.0284286
Model_10	3	12	7.60323	0.268636	33.7851	3.68869	0.158129	0.0239557
Model_16	2	13	5.66561	0.225551	34.229	4.13263	0.126652	0.019187
Model_13	3	12	8.20528	0.223446	34.3871	4.29074	0.117025	0.0177286
Model_15	3	12	8.3776	0.211724	34.5594	4.46306	0.107364	0.0162651
Model_12	3	12	8.43381	0.208012	34.6156	4.51927	0.104388	0.0158143
Model_19	2	13	6.26766	0.180031	34.831	4.73468	0.0937296	0.0141995
Model_0	5	10	13.5006	0.197014	35.0178	4.92147	0.0853724	0.0129335
Model_18	2	13	6.49619	0.165031	35.0596	4.96321	0.0836088	0.0126663
Model_21	2	13	6.66804	0.154506	35.2314	5.13506	0.0767247	0.0116234
Model_22	2	13	7.0251	0.134568	35.5885	5.49212	0.0641802	0.00972297
Model_1	4	11	11.9033	0.155571	35.7366	5.64027	0.059598	0.00902878
Model_26	1	14	5.08748	0.0785722	36.0662	5.96984	0.0505435	0.00765708
Model_24	2	13	7.90644	0.0950662	36.4698	6.37346	0.0413067	0.00625775
Model_2	4	11	13.0763	0.109253	36.9096	6.81323	0.0331533	0.00502255
Model_28	1	14	5.96882	0.0505694	36.9475	6.85118	0.0325301	0.00492813
Model_5	4	11	13.4651	0.0968183	37.2984	7.20205	0.0272957	0.00413516
Model_6	3	12	11.1386	0.0841853	37.3204	7.22409	0.0269966	0.00408985
Model_8	3	12	11.7555	0.0676505	37.9373	7.84098	0.0198314	0.00300435
Model_11	3	12	12.9939	0.0431327	39.1757	9.07937	0.0106767	0.00161747
Model_17	2	13	11.0563	0.0259386	39.6197	9.52331	0.00855143	0.0012955

### Sheet: summary_PPA_reptiles_OU
model	k	q	C	p	CICc	delta_CICc	l	w
Model_27	1	14	0.593049	0.743397	29.6537	0	1	0.539945
Model_20	2	13	4.04112	0.400469	30.958	1.30434	0.520913	0.281264
Model_29	1	14	2.80876	0.24552	31.8694	2.21571	0.330267	0.178326
Model_28	1	14	15.9562	0.000342896	45.0168	15.3631	0.000461256	0.000249053
Model_18	2	13	18.5009	0.000984758	45.4177	15.7641	0.00037746	0.000203808
Model_9	3	12	27.2813	0.000128249	52.0652	22.4116	1.35954e-05	7.34079e-06
Model_21	2	13	26.0233	3.13042e-05	52.9402	23.2865	8.77804e-06	4.73966e-06
Model_23	2	13	58.3157	6.55098e-12	85.2326	55.5789	8.53473e-13	4.60829e-13
Model_25	2	13	58.3157	6.55098e-12	85.2326	55.5789	8.53473e-13	4.60829e-13
Model_14	3	12	61.7638	1.97083e-11	86.5477	56.894	4.42197e-13	2.38762e-13
Model_30	1	14	57.7227	2.92211e-13	86.7833	57.1296	3.93065e-13	2.12233e-13
Model_31	1	14	57.7227	2.92211e-13	86.7833	57.1296	3.93065e-13	2.12233e-13
Model_16	2	13	72.6804	6.21725e-15	99.5972	69.9436	6.48553e-16	3.50183e-16
Model_24	2	13	73.6788	3.77476e-15	100.596	70.942	3.9367e-16	2.1256e-16
Model_7	3	12	76.1284	2.24265e-14	100.912	71.2587	3.36025e-16	1.81435e-16
Model_12	3	12	76.2235	2.15383e-14	101.007	71.3538	3.20422e-16	1.7301e-16
Model_26	1	14	72.0873	2.22045e-16	101.148	71.4943	2.98689e-16	1.61276e-16
Model_19	2	13	74.8961	2.10942e-15	101.813	72.1593	2.14196e-16	1.15654e-16
Model_4	4	11	89.7185	5.55112e-16	112.38	82.7265	1.08683e-18	5.86828e-19
Model_17	2	13	88.0435	0	114.96	85.3067	2.99149e-19	1.61524e-19
Model_15	3	12	90.1769	0	114.961	85.3072	2.99072e-19	1.61482e-19
Model_6	3	12	93.5732	0	118.357	88.7034	5.47383e-20	2.95557e-20
Model_8	3	12	98.1106	0	122.895	93.2409	5.66244e-21	3.0574e-21
Model_1	4	11	102.354	0	125.015	95.3616	1.96106e-21	1.05887e-21
Model_10	3	12	130.403	0	155.187	125.533	5.50549e-28	2.97266e-28
Model_3	4	11	133.851	0	156.513	126.859	2.83727e-28	1.53197e-28
Model_22	2	13	129.81	0	156.727	127.073	2.54923e-28	1.37644e-28
Model_13	3	12	132.619	0	157.403	127.749	1.81828e-28	9.81772e-29
Model_11	3	12	145.766	0	170.55	140.896	2.53944e-31	1.37116e-31
Model_2	4	11	151.296	0	173.957	144.304	4.6219e-32	2.49557e-32
Model_5	4	11	162.264	0	184.926	155.272	1.91893e-34	1.03612e-34
Model_0	5	10	164.791	0	185.341	155.687	1.55939e-34	8.41987e-35

### Sheet: summary_PPA_mammals_lambda
model	k	q	C	p	CICc	delta_CICc	l	w
Model_26	1	14	2.42841	0.296946	31.0045	0	1	0.834302
Model_29	1	14	7.02044	0.0298904	35.5966	4.59203	0.100659	0.0839801
Model_19	2	13	9.44885	0.050809	35.9475	4.94294	0.0844607	0.0704658
Model_27	1	14	12.3279	0.00210396	40.904	9.89946	0.00708532	0.00591129
Model_16	2	13	14.7563	0.00523435	41.2549	10.2504	0.00594512	0.00496003
Model_20	2	13	21.1051	0.000301836	47.6037	16.5991	0.000248622	0.000207426
Model_7	3	12	23.5335	0.000636149	47.9603	16.9557	0.000208021	0.000173553
Model_28	1	14	72.0873	2.22045e-16	100.663	69.6589	7.4776e-16	6.23858e-16
Model_30	1	14	72.0873	2.22045e-16	100.663	69.6589	7.4776e-16	6.23858e-16
Model_31	1	14	72.0873	2.22045e-16	100.663	69.6589	7.4776e-16	6.23858e-16
Model_17	2	13	74.5157	2.55351e-15	101.014	70.0098	6.27428e-16	5.23464e-16
Model_22	2	13	74.5157	2.55351e-15	101.014	70.0098	6.27428e-16	5.23464e-16
Model_13	3	12	81.5362	1.66533e-15	105.963	74.9584	5.28426e-17	4.40867e-17
Model_6	3	12	85.8413	2.22045e-16	110.268	79.2636	6.13943e-18	5.12214e-18
Model_18	2	13	84.4152	0	110.914	79.9093	4.44553e-18	3.70891e-18
Model_23	2	13	84.4152	0	110.914	79.9093	4.44553e-18	3.70891e-18
Model_25	2	13	84.4152	0	110.914	79.9093	4.44553e-18	3.70891e-18
Model_10	3	12	86.8436	1.11022e-16	111.27	80.2659	3.71955e-18	3.10323e-18
Model_14	3	12	93.1924	0	117.619	86.6146	1.5555e-19	1.29776e-19
Model_3	4	11	95.6208	0	117.981	86.9769	1.2978e-19	1.08276e-19
Model_21	2	13	97.6014	0	124.1	93.0955	6.08933e-21	5.08034e-21
Model_8	3	12	100.03	0	124.457	93.4521	5.09492e-21	4.2507e-21
Model_1	4	11	114.588	0	136.948	105.944	9.87673e-24	8.24017e-24
Model_9	3	12	113.161	0	137.588	106.584	7.17195e-24	5.98357e-24
Model_24	2	13	144.175	0	170.673	139.669	4.69166e-31	3.91426e-31
Model_11	3	12	146.603	0	171.03	140.025	3.92549e-31	3.27504e-31
Model_2	4	11	157.929	0	180.289	149.285	3.83027e-33	3.1956e-33
Model_12	3	12	156.502	0	180.929	149.925	2.78133e-33	2.32047e-33
Model_15	3	12	169.689	0	194.116	163.111	3.80977e-36	3.1785e-36
Model_5	4	11	172.117	0	194.478	163.473	3.17861e-36	2.65192e-36
Model_0	5	10	186.675	0	206.975	175.971	6.14454e-39	5.1264e-39
Model_4	4	11	185.249	0	207.609	176.605	4.47443e-39	3.73302e-39

### Sheet: summary_PPA_birds_lambda
model	k	q	C	p	CICc	delta_CICc	l	w
Model_14	3	12	3.81662	0.701477	29.9984	0	1	0.165032
Model_20	2	13	1.96694	0.74184	30.5303	0.531883	0.766484	0.126494
Model_23	2	13	2.31452	0.678127	30.8779	0.879468	0.644208	0.106315
Model_25	2	13	2.31452	0.678127	30.8779	0.879468	0.644208	0.106315
Model_27	1	14	0.464841	0.792613	31.4436	1.44513	0.485505	0.0801239
Model_29	1	14	1.60301	0.448653	32.5817	2.5833	0.274817	0.0453536
Model_3	4	11	8.83482	0.356421	32.6682	2.66972	0.263195	0.0434356
Model_30	1	14	1.84968	0.396595	32.8284	2.82997	0.242929	0.0400911
Model_31	1	14	1.84968	0.396595	32.8284	2.82997	0.242929	0.0400911
Model_7	3	12	6.98514	0.322223	33.167	3.16853	0.205099	0.0338479
Model_10	3	12	7.33273	0.29117	33.5145	3.51611	0.17238	0.0284482
Model_4	4	11	9.68686	0.287696	33.5202	3.52176	0.171893	0.0283679
Model_16	2	13	5.48305	0.241224	34.0464	4.04799	0.132126	0.0218051
Model_9	3	12	8.16364	0.226358	34.3455	4.34702	0.113777	0.0187769
Model_13	3	12	8.4709	0.205593	34.6527	4.65428	0.0975743	0.0161029
Model_19	2	13	6.62122	0.157311	35.1846	5.18616	0.0747892	0.0123426
Model_12	3	12	9.13547	0.166102	35.3173	5.31885	0.0699883	0.0115503
Model_22	2	13	6.86789	0.143037	35.4313	5.43283	0.0661113	0.0109105
Model_15	3	12	9.25423	0.159777	35.436	5.43761	0.0659534	0.0108844
Model_18	2	13	7.28579	0.121535	35.8492	5.85074	0.0536449	0.00885313
Model_26	1	14	5.01821	0.0813412	35.9969	5.9985	0.0498245	0.00822264
Model_21	2	13	7.6575	0.104961	36.2209	6.22245	0.0445464	0.00735158
Model_0	5	10	15.335	0.120316	36.8523	6.85384	0.0324869	0.00536138
Model_24	2	13	8.35691	0.0793452	36.9203	6.92185	0.0314006	0.00518211
Model_28	1	14	6.50723	0.0386343	37.486	7.48752	0.023665	0.00390548
Model_1	4	11	13.8118	0.0868044	37.6451	7.64671	0.0218544	0.00360668
Model_5	4	11	14.2724	0.0749351	38.1058	8.10734	0.0173586	0.00286472
Model_2	4	11	14.7836	0.0634916	38.617	8.61854	0.0134434	0.00221859
Model_8	3	12	12.6757	0.0484847	38.8575	8.85909	0.0119199	0.00196717
Model_6	3	12	12.934	0.0440968	39.1158	9.11734	0.010476	0.00172887
Model_11	3	12	13.3751	0.0374511	39.5569	9.5585	0.0084023	0.00138665
Model_17	2	13	11.5254	0.0212523	40.0888	10.0904	0.00644023	0.00106284

### Sheet: summary_PPA_reptiles_lambda
model	k	q	C	p	CICc	delta_CICc	l	w
Model_27	1	14	1.97226	0.373017	31.0329	0	1	0.540988
Model_29	1	14	3.24862	0.197048	32.3092	1.27635	0.528255	0.28578
Model_20	2	13	6.51349	0.163943	33.4304	2.39749	0.301572	0.163147
Model_18	2	13	13.1373	0.0106241	40.0542	9.02129	0.0109914	0.00594622
Model_28	1	14	11.8374	0.00268869	40.898	9.86514	0.00720797	0.00389943
Model_9	3	12	22.6874	0.000908238	47.4713	16.4384	0.000269427	0.000145757
Model_21	2	13	21.4432	0.000258621	48.36	17.3272	0.000172764	9.34635e-05
Model_23	2	13	63.7533	4.71068e-13	90.6702	59.6373	1.12183e-13	6.06898e-14
Model_25	2	13	63.7533	4.71068e-13	90.6702	59.6373	1.12183e-13	6.06898e-14
Model_30	1	14	61.781	3.84137e-14	90.8416	59.8088	1.02966e-13	5.57035e-14
Model_31	1	14	61.781	3.84137e-14	90.8416	59.8088	1.02966e-13	5.57035e-14
Model_14	3	12	68.2945	9.1438e-13	93.0784	62.0455	3.36496e-14	1.82041e-14
Model_12	3	12	74.9183	3.9857e-14	99.7022	68.6693	1.22643e-15	6.63483e-16
Model_24	2	13	73.6184	3.88578e-15	100.535	69.5024	8.08613e-16	4.3745e-16
Model_16	2	13	74.0596	3.10862e-15	100.976	69.9436	6.48553e-16	3.50859e-16
Model_26	1	14	72.0873	2.22045e-16	101.148	70.115	5.95267e-16	3.22033e-16
Model_19	2	13	75.3359	1.66533e-15	102.253	71.2199	3.42601e-16	1.85343e-16
Model_7	3	12	78.6008	6.99441e-15	103.385	72.3518	1.94535e-16	1.05241e-16
Model_6	3	12	83.7764	5.55112e-16	108.56	77.5275	1.46261e-17	7.91253e-18
Model_17	2	13	83.9247	0	110.842	79.8087	4.67474e-18	2.52898e-18
Model_4	4	11	89.1568	6.66134e-16	111.818	80.7856	2.86836e-18	1.55175e-18
Model_15	3	12	89.0234	0	113.807	82.7745	1.06108e-18	5.74031e-19
Model_1	4	11	93.3265	1.11022e-16	115.988	84.9553	3.56611e-19	1.92922e-19
Model_8	3	12	93.5305	0	118.314	87.2815	1.11445e-19	6.02904e-20
Model_10	3	12	135.841	0	160.625	129.592	7.23659e-29	3.91491e-29
Model_22	2	13	133.868	0	160.785	129.752	6.6779e-29	3.61267e-29
Model_13	3	12	137.117	0	161.901	130.868	3.82277e-29	2.06807e-29
Model_3	4	11	140.382	0	163.043	132.011	2.15906e-29	1.16803e-29
Model_2	4	11	145.557	0	168.219	137.186	1.62329e-30	8.78178e-31
Model_11	3	12	145.706	0	170.49	139.457	5.21611e-31	2.82185e-31
Model_0	5	10	159.796	0	180.346	149.313	3.77644e-33	2.04301e-33
Model_5	4	11	161.111	0	183.772	152.74	6.80819e-34	3.68315e-34
