## Supplementary tables for "Multivariate Coevolution Shapes Life-History Strategies Across Amniotes": TableS6.xlsx

### Sheet: PPA_mammals_OU
Model	Coefficient	SE	lower CI	upper CI
AL ~ CF	-0.0341606	0.0443758	-0.121135	0.0528143
AL ~ CS	-0.299277	0.0367731	-0.371351	-0.227203
CF ~ CS	0.0376977	0.0441601	-0.0488546	0.12425
DT ~ CS	-0.252137	0.0389329	-0.328444	-0.17583
AL ~ DT	0.255681	0.04152	0.174303	0.337059
CF ~ DT	-0.546154	0.0338152	-0.61243	-0.479877
AL ~ OS	0.0823795	0.0336264	0.0164731	0.148286
CF ~ OS	-0.0968691	0.0335881	-0.1627	-0.0310377
CS ~ OS	-0.299869	0.0287535	-0.356225	-0.243514
DT ~ OS	0.224207	0.0350186	0.155572	0.292842

### Sheet: PPA_birds_OU
Model	Coefficient	SE	lower CI	upper CI
AL ~ CS	0.264447	0.137829	-0.00569258	0.534586
CF ~ CS	-0.218557	0.123412	-0.46044	0.0233258
DT ~ CS	-0.782997	0.0460619	-0.873276	-0.692717
AL ~ DT	0.512594	0.140371	0.237473	0.787715
CF ~ DT	-0.676675	0.127209	-0.926	-0.427351
AL ~ OS	-0.026961	0.0631664	-0.150765	0.0968429
CF ~ OS	-0.191513	0.0722568	-0.333134	-0.0498927
CS ~ OS	-0.0232199	0.0532181	-0.127525	0.0810856
DT ~ OS	0.161621	0.0445883	0.0742293	0.249012
AL ~ CF	0	0	0	0

### Sheet: PPA_reptiles_OU
Model	Coefficient	SE	lower CI	upper CI
AL ~ CS	-0.195065	0.0489562	-0.291017	-0.0991124
CF ~ CS	-0.40191	0.0406667	-0.481615	-0.322204
DT ~ CS	-0.0442465	0.0526102	-0.147361	0.0588676
AL ~ DT	0.265708	0.0468609	0.173862	0.357554
CF ~ DT	-0.44682	0.0390159	-0.52329	-0.370351
AL ~ OS	0.0432064	0.0503436	-0.0554653	0.141878
CF ~ OS	-0.286644	0.0406106	-0.36624	-0.207049
CS ~ OS	-0.316477	0.0419344	-0.398667	-0.234287
DT ~ OS	0.0960252	0.0512655	-0.00445331	0.196504
AL ~ CF	0	0	0	0
