## Supplementary tables for "Multivariate Coevolution Shapes Life-History Strategies Across Amniotes": TableS7.xlsx

### Sheet: PPA_mammals_lambda
Model	Coefficient	SE	lower CI	upper CI
AL ~ CF	-0.116188	0.0376493	-0.189979	-0.0423969
AL ~ CS	-0.329936	0.0364815	-0.401438	-0.258434
DT ~ CS	-0.280689	0.0393435	-0.357801	-0.203578
AL ~ DT	0.205348	0.0384487	0.12999	0.280706
CF ~ DT	-0.526089	0.0312502	-0.587339	-0.46484
AL ~ OS	0.0726806	0.0334049	0.00720821	0.138153
CF ~ OS	-0.109424	0.0308056	-0.169802	-0.0490464
CS ~ OS	-0.337605	0.0299647	-0.396335	-0.278875
DT ~ OS	0.221947	0.0350583	0.153234	0.29066
CF ~ CS	0	0	0	0

### Sheet: PPA_birds_lambda
Model	Coefficient	SE	lower CI	upper CI
AL ~ CS	0.295758	0.139799	0.021757	0.56976
CF ~ CS	-0.209692	0.119509	-0.443926	0.0245417
DT ~ CS	-0.75038	0.0452044	-0.838979	-0.661781
AL ~ DT	0.509646	0.142493	0.230364	0.788927
CF ~ DT	-0.652681	0.123114	-0.89398	-0.411381
AL ~ OS	-0.0294776	0.064801	-0.156485	0.0975299
CF ~ OS	-0.19589	0.0694939	-0.332096	-0.059685
CS ~ OS	-0.0208449	0.049945	-0.118735	0.0770455
DT ~ OS	0.137143	0.0433607	0.0521579	0.222129
AL ~ CF	0	0	0	0

### Sheet: PPA_reptiles_lambda
Model	Coefficient	SE	lower CI	upper CI
AL ~ CF	-0.0257059	0.0481556	-0.120089	0.0686773
AL ~ CS	-0.164921	0.0558117	-0.27431	-0.0555324
CF ~ CS	-0.402688	0.0411842	-0.483408	-0.321969
DT ~ CS	-0.0867	0.0538211	-0.192187	0.0187873
AL ~ DT	0.222642	0.0502704	0.124114	0.32117
CF ~ DT	-0.453237	0.0390192	-0.529713	-0.37676
AL ~ OS	0.0520852	0.0546614	-0.0550492	0.15922
CF ~ OS	-0.283974	0.040904	-0.364144	-0.203804
CS ~ OS	-0.326482	0.0416218	-0.408059	-0.244904
DT ~ OS	0.0955653	0.052062	-0.00647431	0.197605
