## Supplementary tables for "Multivariate Coevolution Shapes Life-History Strategies Across Amniotes": TableS8.xlsx

### Sheet: min_AICc_SyyDiagonal_Mammal
Model	min_AIC	min_AICc	min_SIC	min_BIC	min_R2	min_LogLik	min_DOF
Model_6	10551.6	10551.9	10688.5	10688.5	3.2343e-08	-1.47952e+06	22
Model_18	10554.4	10554.7	10697.5	10697.5	4.5371e-08	-1.47951e+06	23
Model_2	10572.3	10572.6	10703	10703	3.05514e-08	-1.4794e+06	21
Model_12	10585.5	10585.7	10722.3	10722.3	8.87328e-09	-1.47953e+06	22
Model_1	10664.9	10665.1	10795.5	10795.5	3.3293e-08	-1.47952e+06	21
Model_9	10668.3	10668.6	10805.2	10805.2	7.1982e-08	-1.47952e+06	22
Model_0	10668.7	10668.9	10793.1	10793.1	4.58756e-08	-1.48125e+06	20
Model_20	10678.7	10679	10821.8	10821.8	3.00446e-07	-712670	23
Model_4	10681.9	10682.1	10812.5	10812.5	8.2737e-08	-1.47952e+06	21
Model_14	10708.9	10709.1	10845.7	10845.7	4.82633e-07	-712441	22
Model_3	10853.8	10854	10984.4	10984.4	1.40003e-08	-712210	21
Model_27	10907.2	10907.5	11056.5	11056.5	6.41177e-08	-712581	24
Model_21	10921.3	10921.6	11064.4	11064.4	5.65577e-08	-2.0253e+06	23
Model_28	10938.1	10938.4	11087.4	11087.4	2.18808e-08	-2.0253e+06	24
Model_19	10943.5	10943.8	11086.6	11086.6	3.28176e-08	-1.03507e+07	23
Model_8	10944.9	10945.2	11081.8	11081.8	1.98185e-08	-2.64474e+07	22
Model_25	10945.2	10945.5	11088.2	11088.2	4.25479e-07	-713733	23
Model_7	10955.8	10956	11092.6	11092.6	2.0298e-08	-7.46788e+06	22
Model_23	10958.1	10958.4	11101.2	11101.2	1.32084e-07	-712526	23
Model_17	10989.1	10989.4	11132.2	11132.2	1.8198e-08	-2.64475e+07	23
Model_5	10998.5	10998.7	11129.1	11129.1	1.31782e-08	-1.03508e+07	21
Model_29	10999.1	10999.5	11148.5	11148.5	3.34606e-08	-1.03508e+07	24
Model_16	11004	11004.3	11147.1	11147.1	1.94673e-08	-712316	23
Model_15	11044.5	11044.8	11181.4	11181.4	2.86045e-08	-1.03508e+07	22
Model_13	11098.3	11098.6	11235.2	11235.2	2.82196e-08	-1.03508e+07	22
Model_22	11119	11119.3	11262.1	11262.1	3.83714e-08	-1.97885e+06	23
Model_26	11155.3	11155.7	11304.7	11304.7	3.18962e-08	-6.25111e+06	24
Model_11	11164.2	11164.5	11301.1	11301.1	1.33059e-08	-6.2511e+06	22
Model_10	11228.7	11229	11365.6	11365.6	4.85157e-07	-712848	22
Model_24	11267.7	11268	11410.8	11410.8	1.4312e-08	-1.03508e+07	23
Model_30	11298.2	11298.5	11447.5	11447.5	3.87762e-08	-1.97885e+06	24
Model_31	11298.2	11298.5	11447.5	11447.5	3.87762e-08	-1.97885e+06	24

### Sheet: min_AICc_SyyUpperTri_Mammal
Model	min_AIC	min_AICc	min_SIC	min_BIC	min_R2	min_LogLik	min_DOF
Model_13	11191.2	11191.8	11390.3	11390.3	1.94955e-08	-3.80137e+06	32
Model_22	11214.2	11214.8	11419.5	11419.5	6.78399e-07	-416818	33
Model_3	11226.2	11226.7	11419	11419	2.20436e-08	-1.50558e+07	31
Model_10	11248.8	11249.4	11447.9	11447.9	2.22261e-08	-1.50558e+07	32
Model_14	11267.7	11268.3	11466.8	11466.8	2.20436e-08	-1.50558e+07	32
Model_2	11290.2	11290.7	11483	11483	2.17331e-08	-1.50558e+07	31
Model_23	11290.6	11291.2	11495.9	11495.9	2.22261e-08	-1.50558e+07	33
Model_25	11290.6	11291.2	11495.9	11495.9	2.22261e-08	-1.50558e+07	33
Model_30	11326.4	11327	11537.9	11537.9	1.21026e-06	-322489	34
Model_31	11326.4	11327	11537.9	11537.9	4.34768e-07	-492876	34
Model_9	11342.1	11342.7	11541.2	11541.2	1.86141e-08	-1.50558e+07	32
Model_26	11395.6	11396.2	11607.1	11607.1	1.72442e-06	-359587	34
Model_0	11418.2	11418.7	11604.9	11604.9	2.21692e-08	-1.50558e+07	30
Model_1	11438.9	11439.5	11631.8	11631.8	1.86141e-08	-1.50558e+07	31
Model_8	11442.8	11443.4	11641.9	11641.9	3.30569e-08	-3.82849e+06	32
Model_5	11448.6	11449.2	11641.5	11641.5	2.27692e-08	-3.80173e+06	31
Model_4	11450.3	11450.8	11643.2	11643.2	2.21692e-08	-1.50558e+07	31
Model_11	11450.4	11450.9	11649.5	11649.5	6.52192e-07	-534068	32
Model_15	11451.5	11452.1	11650.6	11650.6	3.21204e-08	-3.80141e+06	32
Model_19	11452.1	11452.7	11657.4	11657.4	1.70376e-08	-3.79359e+06	33
Model_24	11453.2	11453.9	11658.6	11658.6	7.31989e-07	-466990	33
Model_29	11455.4	11456	11666.9	11666.9	1.6405e-08	-3.79357e+06	34
Model_7	11460.8	11461.4	11659.9	11659.9	1.79905e-08	-1.50558e+07	32
Model_17	11461.5	11462.1	11666.8	11666.8	1.23268e-06	-596208	33
Model_6	11462.2	11462.8	11661.3	11661.3	1.82617e-08	-1.50558e+07	32
Model_12	11474.5	11475.1	11673.6	11673.6	2.17331e-08	-1.50558e+07	32
Model_18	11485.6	11486.2	11690.9	11690.9	1.82616e-08	-1.50558e+07	33
Model_21	11493.8	11494.4	11699.1	11699.1	2.21279e-08	-3.82925e+06	33
Model_28	11495.5	11496.2	11707.1	11707.1	6.60628e-07	-387396	34
Model_16	11544.1	11544.7	11749.4	11749.4	1.79856e-08	-1.50558e+07	33
Model_20	11558.3	11558.9	11763.6	11763.6	1.79904e-08	-1.50558e+07	33
Model_27	11559.8	11560.4	11771.3	11771.3	1.79856e-08	-1.50558e+07	34

### Sheet: min_AICc_SyyDiagonal_Bird
Model	min_AIC	min_AICc	min_SIC	min_BIC	min_R2	min_LogLik	min_DOF
Model_3	2197.72	2198.94	2295.57	2295.57	3.85342e-08	-1.25196e+06	21
Model_10	2205.07	2206.41	2307.58	2307.58	3.9426e-08	-1.25196e+06	22
Model_0	2232.16	2233.27	2325.35	2325.35	2.3955e-07	-1.25193e+06	20
Model_2	2234.55	2235.77	2332.4	2332.4	2.33463e-07	-1.25193e+06	21
Model_1	2243.18	2244.4	2341.02	2341.02	2.1005e-07	-1.88932e+06	21
Model_6	2245.56	2246.89	2348.06	2348.06	2.29993e-07	-1.25193e+06	22
Model_4	2249.63	2250.85	2347.48	2347.48	5.09197e-08	-1.25193e+06	21
Model_12	2252.03	2253.37	2354.53	2354.53	5.08182e-08	-1.25193e+06	22
Model_22	2257.65	2259.11	2364.81	2364.81	3.69221e-08	-546536	23
Model_20	2258.07	2259.53	2365.23	2365.23	3.25821e-08	-5.41967e+06	23
Model_26	2259.58	2261.17	2371.41	2371.41	7.52354e-08	-795212	24
Model_9	2261.69	2263.03	2364.2	2364.2	4.00994e-08	-1.25193e+06	22
Model_30	2262.1	2263.69	2373.92	2373.92	5.05137e-08	-410606	24
Model_17	2262.78	2264.24	2369.94	2369.94	2.71568e-08	-905530	23
Model_13	2263.45	2264.78	2365.95	2365.95	3.2606e-08	-410594	22
Model_18	2264.06	2265.52	2371.22	2371.22	4.00441e-08	-1.25193e+06	23
Model_19	2267.25	2268.71	2374.42	2374.42	4.54279e-08	-873935	23
Model_16	2268.09	2269.55	2375.25	2375.25	3.3659e-08	-1.25196e+06	23
Model_14	2275.61	2276.95	2378.12	2378.12	2.53734e-08	-5.41954e+06	22
Model_23	2277.23	2278.69	2384.39	2384.39	3.94244e-08	-1.25196e+06	23
Model_11	2286.48	2287.81	2388.98	2388.98	5.82794e-08	-563755	22
Model_7	2287.76	2289.1	2390.26	2390.26	3.25831e-08	-1.25196e+06	22
Model_31	2288.35	2289.94	2400.17	2400.17	6.02796e-08	-410606	24
Model_24	2289.57	2291.03	2396.73	2396.73	6.5626e-08	-425518	23
Model_8	2295.81	2297.15	2398.32	2398.32	2.73145e-08	-905492	22
Model_27	2295.95	2297.54	2407.77	2407.77	3.3658e-08	-1.25196e+06	24
Model_5	2296.57	2297.79	2394.42	2394.42	5.74024e-08	-425889	21
Model_29	2299.45	2301.04	2411.27	2411.27	4.86259e-08	-873944	24
Model_25	2305.47	2306.93	2412.63	2412.63	3.94244e-08	-1.25196e+06	23
Model_28	2317.73	2319.32	2429.56	2429.56	2.68644e-08	-905523	24
Model_21	2319.78	2321.24	2426.95	2426.95	2.7022e-08	-905488	23
Model_15	2324.56	2325.9	2427.07	2427.07	6.17657e-08	-425519	22

### Sheet: min_AICc_SyyUpperTri_Bird
Model	min_AIC	min_AICc	min_SIC	min_BIC	min_R2	min_LogLik	min_DOF
Model_19	2349.32	2352.33	2503.07	2503.07	3.83943e-08	-997907	33
Model_0	2370.29	2372.78	2510.07	2510.07	1.28814e-07	-923282	30
Model_4	2372.36	2375.01	2516.8	2516.8	8.94857e-09	-4.95986e+06	31
Model_29	2380.35	2383.54	2538.76	2538.76	3.67372e-08	-998089	34
Model_13	2427.79	2430.62	2576.89	2576.89	1.8021e-07	-1.79265e+06	32
Model_22	2443.51	2446.52	2597.27	2597.27	3.04497e-07	-197531	33
Model_31	2449.31	2452.51	2607.73	2607.73	1.57598e-06	-109921	34
Model_30	2452.88	2456.08	2611.3	2611.3	1.39401e-06	-136823	34
Model_8	2453.22	2456.05	2602.32	2602.32	2.58863e-07	-159353	32
Model_21	2453.93	2456.94	2607.69	2607.69	3.46258e-07	-152637	33
Model_26	2454.61	2457.8	2613.03	2613.03	5.05444e-09	-4.09997e+06	34
Model_2	2454.8	2457.46	2599.24	2599.24	8.75723e-08	-768489	31
Model_12	2455.41	2458.24	2604.51	2604.51	6.83895e-08	-768590	32
Model_3	2456.5	2459.16	2600.94	2600.94	2.16128e-07	-222036	31
Model_7	2458.55	2461.37	2607.64	2607.64	9.64903e-08	-421190	32
Model_15	2464.81	2467.64	2613.91	2613.91	7.4974e-07	-180548	32
Model_6	2466.61	2469.44	2615.71	2615.71	7.57987e-08	-768533	32
Model_18	2468.23	2471.24	2621.99	2621.99	8.79227e-08	-768525	33
Model_5	2474.94	2477.59	2619.38	2619.38	7.64416e-07	-181734	31
Model_20	2477.91	2480.92	2631.67	2631.67	4.67342e-08	-1.46939e+06	33
Model_14	2479.12	2481.94	2628.21	2628.21	4.43953e-08	-1.46937e+06	32
Model_1	2482.02	2484.67	2626.46	2626.46	7.01597e-08	-923213	31
Model_17	2491.51	2494.52	2645.27	2645.27	7.64529e-10	-4.05819e+06	33
Model_28	2493.33	2496.52	2651.74	2651.74	9.67139e-10	-4.05819e+06	34
Model_24	2495.09	2498.1	2648.85	2648.85	7.89802e-10	-4.05817e+06	33
Model_11	2497.68	2500.51	2646.78	2646.78	7.66629e-10	-4.05817e+06	32
Model_23	2497.92	2500.93	2651.68	2651.68	2.04654e-07	-222037	33
Model_25	2497.93	2500.94	2651.69	2651.69	2.04654e-07	-222037	33
Model_27	2500.69	2503.88	2659.1	2659.1	9.636e-08	-312904	34
Model_16	2505.19	2508.2	2658.95	2658.95	9.63593e-08	-312904	33
Model_9	2511.69	2514.51	2660.78	2660.78	1.0655e-07	-4.964e+06	32
Model_10	2539.67	2542.5	2688.77	2688.77	4.28891e-09	-4.96244e+06	32

### Sheet: min_AICc_SyyDiagonal_Reptile
Model	min_AIC	min_AICc	min_SIC	min_BIC	min_R2	min_LogLik	min_DOF
Model_10	6165.39	6165.89	6289.2	6289.2	1.08823e-08	-7.41386e+06	22
Model_7	6183.82	6184.32	6307.64	6307.64	3.07454e-08	-4.34326e+06	22
Model_3	6188.02	6188.47	6306.21	6306.21	3.58477e-08	-4.34366e+06	21
Model_21	6222.75	6223.29	6352.19	6352.19	2.99448e-08	-1.26162e+07	23
Model_16	6226.97	6227.51	6356.42	6356.42	7.03014e-08	-5.95839e+06	23
Model_1	6238.4	6238.86	6356.59	6356.59	1.47585e-08	-8.54693e+06	21
Model_15	6241.38	6241.87	6365.19	6365.19	1.05185e-08	-1.26163e+07	22
Model_0	6247.98	6248.4	6360.54	6360.54	1.55016e-08	-8.54691e+06	20
Model_5	6251.68	6252.14	6369.87	6369.87	1.09613e-08	-1.26163e+07	21
Model_20	6252.36	6252.91	6381.81	6381.81	4.77672e-08	-4.34309e+06	23
Model_9	6255.54	6256.04	6379.36	6379.36	1.55687e-08	-8.54701e+06	22
Model_4	6263.29	6263.74	6381.48	6381.48	1.50376e-08	-8.54698e+06	21
Model_29	6265.97	6266.56	6401.04	6401.04	5.20424e-08	-1.26162e+07	24
Model_8	6268.98	6269.48	6392.8	6392.8	2.61578e-08	-1.26162e+07	22
Model_6	6271.53	6272.03	6395.34	6395.34	5.34393e-08	-4.46787e+06	22
Model_2	6278.77	6279.22	6396.95	6396.95	5.68543e-08	-4.46769e+06	21
Model_17	6281.29	6281.84	6410.74	6410.74	4.68432e-08	-1.26162e+07	23
Model_18	6288	6288.55	6417.45	6417.45	4.601e-08	-4.46794e+06	23
Model_12	6293.72	6294.22	6417.54	6417.54	3.66101e-08	-4.46784e+06	22
Model_19	6295.42	6295.96	6424.86	6424.86	9.21822e-09	-1.26162e+07	23
Model_27	6346.53	6347.12	6481.61	6481.61	5.24635e-08	-5.95787e+06	24
Model_30	6361.73	6362.32	6496.81	6496.81	2.73276e-08	-1.26162e+07	24
Model_31	6368.39	6368.99	6503.47	6503.47	2.71967e-08	-1.26162e+07	24
Model_14	6369.82	6370.31	6493.63	6493.63	3.94134e-08	-4.34365e+06	22
Model_26	6377.5	6378.09	6512.57	6512.57	5.24629e-08	-1.26162e+07	24
Model_28	6377.98	6378.57	6513.05	6513.05	4.3292e-08	-1.26162e+07	24
Model_24	6381.27	6381.81	6510.71	6510.71	1.05185e-08	-1.26163e+07	23
Model_13	6383.97	6384.47	6507.78	6507.78	3.92101e-08	-1.26162e+07	22
Model_11	6393.42	6393.92	6517.24	6517.24	1.09612e-08	-1.26163e+07	22
Model_22	6402.69	6403.23	6532.13	6532.13	2.83957e-08	-1.26162e+07	23
Model_23	6427.38	6427.93	6556.83	6556.83	5.28333e-08	-5.95785e+06	23
Model_25	6427.38	6427.93	6556.83	6556.83	5.2521e-08	-5.95787e+06	23

### Sheet: min_AICc_SyyUpperTri_Reptile
Model	min_AIC	min_AICc	min_SIC	min_BIC	min_R2	min_LogLik	min_DOF
Model_17	6943.85	6944.96	7129.57	7129.57	2.10547e-07	-733407	33
Model_8	6911.99	6913.03	7092.08	7092.08	2.71963e-07	-733633	32
Model_27	6905.21	6906.39	7096.56	7096.56	2.73648e-08	-6.41383e+06	34
Model_20	6905.2	6906.31	7090.93	7090.93	1.18614e-08	-4.83419e+06	33
Model_7	6901.99	6903.03	7082.08	7082.08	1.22692e-08	-1.16689e+06	32
Model_19	6866.76	6867.87	7052.49	7052.49	4.09621e-07	-1.14478e+06	33
Model_11	6843.01	6844.05	7023.1	7023.1	2.78108e-07	-733956	32
Model_28	6828.86	6830.03	7020.21	7020.21	1.80209e-07	-733721	34
Model_13	6814.65	6815.7	6994.75	6994.75	8.20425e-08	-1.34767e+07	32
Model_5	6814.53	6815.51	6989	6989	6.75519e-08	-733642	31
Model_29	6805.64	6806.82	6996.99	6996.99	4.28482e-07	-1.47833e+06	34
Model_21	6791.19	6792.3	6976.91	6976.91	4.15806e-08	-1.55159e+06	33
Model_24	6784.42	6785.54	6970.15	6970.15	2.16694e-07	-733846	33
Model_15	6779.44	6780.48	6959.54	6959.54	4.70873e-08	-1.4677e+06	32
Model_16	6760.35	6761.46	6946.08	6946.08	4.87043e-08	-1.36025e+07	33
Model_23	6736.01	6737.12	6921.73	6921.73	4.05299e-08	-6.41386e+06	33
Model_26	6732.52	6733.7	6923.87	6923.87	4.38619e-07	-416731	34
Model_10	6714.69	6715.73	6894.79	6894.79	5.0693e-08	-2.31597e+06	32
Model_25	6699.7	6700.81	6885.42	6885.42	4.05292e-08	-6.41386e+06	33
Model_30	6632.79	6633.97	6824.14	6824.14	1.01653e-07	-1.34766e+07	34
Model_31	6632.79	6633.97	6824.14	6824.14	1.01653e-07	-1.34766e+07	34
Model_22	6630.31	6631.42	6816.03	6816.03	8.2046e-08	-1.34767e+07	33
Model_14	6579.41	6580.45	6759.51	6759.51	5.05001e-08	-6.2029e+06	32
Model_6	6551.49	6552.53	6731.59	6731.59	7.04739e-08	-2.61046e+06	32
Model_2	6547.24	6548.23	6721.71	6721.71	7.11364e-08	-2.61046e+06	31
Model_3	6541.49	6542.47	6715.95	6715.95	2.7721e-08	-1.54967e+07	31
Model_1	6531.46	6532.44	6705.93	6705.93	1.23122e-07	-2.61079e+06	31
Model_0	6523.31	6524.23	6692.15	6692.15	1.2299e-07	-2.61091e+06	30
Model_18	6513.19	6514.3	6698.91	6698.91	6.06009e-08	-2.61051e+06	33
Model_9	6507.28	6508.32	6687.38	6687.38	6.22701e-08	-2.6106e+06	32
Model_12	6475.2	6476.24	6655.3	6655.3	3.50346e-08	-3.44124e+06	32
Model_4	6462.8	6463.78	6637.27	6637.27	3.93916e-08	-3.44001e+06	31
